# Retroelement decay by the exonuclease XRN1 is a viral mimicry dependency in cancer

**DOI:** 10.1101/2023.03.30.531699

**Authors:** Amir Hosseini, Håvard T. Lindholm, Raymond Chen, Parinaz Mehdipour, Sajid A. Marhon, Charles A. Ishak, Daniel D. De Carvalho

## Abstract

Viral mimicry describes the immune response induced by endogenous stimuli such as dsRNA formed by endogenous retroelements. Activation of viral mimicry has the potential to kill cancer cells or augment anti-tumor immune response. Paradoxically, cancer cells frequently present a dysregulated epigenome, leading to increased expression of retroelements. We previously found that ADAR1 p150 upregulation is an adaptation mechanism to tolerate high retroelement-derived dsRNA levels, leading to a druggable dependency. Here, we systematically identified novel mechanisms of viral mimicry adaptation associated with cancer cell dependencies. We correlated the gene knockout sensitivity from the DepMap dataset and interferon stimulated gene (ISG) expression in the Cancer Cell Line Encyclopedia (CCLE) dataset of 1005 human cell lines and identified pathways such as RNA modification and nucleic acid metabolism. Among the top hits was the RNA decay protein XRN1 as an essential gene for the survival of a subset of cancer cell lines. XRN1-sensitive cancer cell lines have a high level of cytosolic dsRNA and high ISG expression. Furthermore, sensitivity to XRN1 knockout was mediated by MAVS and PKR activation, indicating that the cells die due to XRN1-dependent induction of viral mimicry. XRN1-resistant cell lines had low basal dsRNA levels, but became synthetically dependent on XRN1 upon treatment with viral mimicry inducing drugs such as 5-AZA-CdR or palbociclib. Finally, XRN1-dependency is partly independent of ADAR1 activity. These results confirm the potential for our ISG correlation analysis to discover novel regulators of viral mimicry and show that XRN1 activation is an adaptive mechanism to control high dsRNA stress induced by dysregulated retroelements in cancer cells and creates a dependency that can be explored for novel cancer therapies.
