## Supplementary table 1 for "Retroelement decay by the exonuclease XRN1 is a viral mimicry dependency in cancer"

### Sheet: Liu_et_al_ISGs
ADAR
DDX60
HERC6
IRF7
OASL
PSME2
STAT2
TRIM25
BST2
DHX58
IFI35
ISG15
OGFR
RSAD2
TDRD7
UBE2L6
CASP1
EIF2AK2
IFIH1
ISG20
PARP12
RTP4
TRAFD1
USP18
CMPK2
EPSTI1
IFIT2
MX1
PARP14
SAMD9L
TRIM14
CXCL10
GBP4
IFIT3
NMI
PNPT1
SP110
TRIM21
